# Multi-omics computational analysis unveils the involvement of AP-1 and CTCF in hysteresis of chromatin states during macrophage polarization

**DOI:** 10.1101/2023.09.27.559849

**Authors:** Yubo Zhang, Wenbo Yang, Yutaro Kumagai, Martin Loza, Sung-Joon Park, Kenta Nakai

## Abstract

Macrophages display extreme plasticity, and the mechanisms and applications of polarization and de/repolarization of macrophages have been extensively investigated. However, the regulation of macrophage hysteresis de/repolarization remains unclear. In this study, by using a large-scale computational analysis of macrophage omics data, we report a list of hysteresis genes that maintain their expression patterns after polarization after ulti- and de/repolarization. While the polarization in M1 macrophages leads to a higher level of hysteresis in genes associated with cell cycle progression, cell migration, and enhancement of the immune response, we found weak levels of hysteresis after M2 polarization. During the polarization process from M0 to M1 and back to M0, the factors IRFs/STAT, AP-1, and CTCF regulate hysteresis by altering their binding sites to the chromatin. Overall, our results show that a history of polarization can lead to hysteresis in gene expression and chromatin changes over a given period. This study contributes to the understanding of de-/repolarization memory in macrophages.
