## Supplementary Excel Sheet 1 for "Multi-omics computational analysis unveils the involvement of AP-1 and CTCF in hysteresis of chromatin states during macrophage polarization"

### Sheet: Supplementary Excel Sheet 1
Geneid	0h_M0_rep1	0h_M0_rep2	0h_M0_rep3	depolarize_72h_M0_from_M1_rep1	depolarize_72h_M0_from_M1_rep2	depolarize_72h_M0_from_M1_rep3	average_difference_of_log10(FPKM)(M0_vs.deM0_M1)	Pvalue(t_test_M0_vs.deM0_M1)
S100a9	2.50991	3.03696	3.05927	0	0	0	-2.86871	0.00389308
Ngp	1.94739	2.41861	2.41485	0	0	0	-2.26029	0.00475681
S100a8	2.51138	3.03738	2.87873	1.10485	0.72056	0.710818	-1.96375	0.0199923
Lcn2	1.69791	2.08055	2.0862	0.639432	0.0852006	0.0932178	-1.68227	0.0326978
Camp	1.39378	1.91093	1.92503	0	0	0.0113697	-1.73945	0.00972951
Ccl5	0.737465	0.539587	0.615174	2.55972	2.24878	2.41701	1.77776	0.000382681
Ltf	1.3468	1.82752	1.87277	0	0	0.000473145	-1.6822	0.00985023
Ly6c2	1.93379	1.57718	1.68233	0.0815079	0.0218087	0.0496215	-1.68012	0.00278987
Retnlg	1.21848	1.87386	1.85325	0	0	0	-1.64853	0.0166033
Prtn3	1.9076	1.64367	1.69304	0.0439487	0.0543564	0.0398477	-1.70205	0.00236261
Elane	1.66629	1.61798	1.61891	0.012318	0.0183106	0	-1.62419	9.58e-05
Mpo	1.6877	1.56129	1.61277	0.0242715	0	0	-1.6125	0.000334227
Ppbp	1.74984	1.74968	1.74372	0.294378	0.214816	0.145982	-1.52936	0.000723736
Plac8	1.59882	1.52366	1.51526	0	0.0480112	0.0499007	-1.51328	0.000801828
Fn1	1.40339	1.26567	1.38068	0.18982	0.327259	0.332117	-1.06685	0.00556978
Saa3	1.31882	0.773941	1.05194	1.61732	2.34981	2.16252	0.994982	0.116616
Hp	1.59839	1.30646	1.41913	0.0667295	0.047512	0.0183607	-1.39713	0.00316167
F13a1	1.76916	1.3699	1.39471	0.0686303	0.15023	0.108077	-1.40228	0.0113051
Prg2	1.05552	1.47731	1.50637	0.0168251	0	0	-1.34079	0.0124925
Ctsg	1.39592	1.13442	1.18995	0	0.0165548	0	-1.23458	0.00452298
Bgn	0.668886	0.943645	1.04425	0.144412	0.403031	0.279973	-0.60979	0.0157263
Pglyrp1	0.894593	1.33073	1.37474	0.0166048	0.0222321	0.0136199	-1.18254	0.0163371
Irf7	0.996613	0.89144	0.925182	2.09546	1.83551	1.93569	1.01781	0.00193428
Itga2b	1.15979	1.30915	1.32288	0.0799652	0.0835531	0.0680407	-1.18676	0.00207371
Ccr2	1.72044	1.39599	1.31562	0.0585942	0.363653	0.241314	-1.25616	0.0251839
Apoc1	0.824374	1.03326	1.15734	0.0343554	0.272723	0.142603	-0.855095	0.00869754
H2-Eb1	1.32136	1.4922	1.56133	0.285432	0.840725	0.622935	-0.875268	0.016938
Tmem176a	1.79854	1.60329	1.70428	0.630621	0.615739	0.657823	-1.06731	0.0024661
Iigp1	0.129252	0.0874634	0.0406939	0.857153	1.1017	1.24757	0.983004	0.0194545
Clec4n	1.53562	1.15935	1.27705	0.434208	0.203417	0.258513	-1.02529	0.0016843
Sell	1.26264	1.00231	0.963759	0.0296775	0.0941359	0.114491	-0.9968	0.0140233
Fcnb	0.913951	1.02331	1.02665	0	0.0194956	0	-0.981472	0.00122604
Acta2	0.685332	0.876749	1.02135	0.24885	0.360107	0.335907	-0.54619	0.0175716
Oas3	0.627181	0.531199	0.584885	1.50305	1.40492	1.42364	0.862785	0.000194324
Timp1	0.842319	1.10776	1.202	0.305334	0.599174	0.61583	-0.543915	0.00173162
Fcgr2b	1.7963	1.64637	1.71233	0.599974	0.913864	0.847502	-0.931221	0.0212474
Nfe2	1.07642	0.965285	1.07656	0.0391728	0.117394	0.00759451	-0.984703	0.00487648
Serpinf1	0.814477	0.82209	0.822324	0.0925722	0.15578	0.288054	-0.640829	0.00745543
Tagln	0.596932	0.843017	0.97919	0.184	0.36457	0.342237	-0.509444	0.0166159
Dcstamp	1.22495	1.18197	1.16625	0.478336	0.41695	0.339746	-0.779381	0.000958885
Rtp4	1.0099	0.915856	0.845092	1.58328	1.56394	1.65955	0.67864	0.0108445
Oasl2	1.21514	1.09658	1.10534	1.91517	1.93824	1.9409	0.792415	0.00338597
Serpinb2	0.434615	0.70938	0.644971	0.0154185	0.00775972	0.0527659	-0.571007	0.0201076
Ctsk	1.03899	1.44792	1.48657	0.471119	0.773755	0.531603	-0.732336	0.0239701
Tgtp2	0.0668941	0.0267469	0.250171	0.576437	0.957463	1.09682	0.762304	0.0273357
Zbp1	0.931034	0.733527	0.712932	1.2659	1.40972	1.40637	0.568166	0.0397284
Ifi44	0.145045	0.0391358	0.131369	0.91572	0.848292	0.9435	0.797321	0.000280251
Stab2	0.71838	1.04306	1.10164	0.0781809	0.437083	0.390276	-0.652516	0.00225519
Timp3	0.736748	0.776772	0.772029	0.0499085	0.0386048	0.0348914	-0.720715	0.000552016
F10	1.46417	1.18275	1.2989	0.62944	0.491534	0.45823	-0.788871	0.0038142
Itgb3	1.06805	1.10795	1.17195	0.327124	0.374743	0.294092	-0.783996	0.00357237
Ier3	1.39689	1.78189	1.28839	0.77819	0.623177	0.689202	-0.792201	0.0496098
Usp18	0.388291	0.405003	0.374319	1.24816	1.01111	1.0673	0.719651	0.0105358
AW112010	1.06363	0.85239	0.811901	1.50961	1.57404	1.57665	0.644127	0.0231978
Ear2	0.817949	1.11437	1.13426	0.155618	0.458815	0.64016	-0.603995	0.00818515
Ednrb	1.41986	0.938646	0.919892	0.18253	0.586891	0.540495	-0.656161	0.152585
Oasl1	0.293982	0.285096	0.298935	0.951333	0.963711	0.893678	0.64357	0.00152647
Lat	0.948879	1.07475	1.1715	0.523665	0.584065	0.358635	-0.576256	0.0406096
Ifit2	0.722898	0.522427	0.585159	1.11752	1.22089	1.32065	0.609524	0.0299812
Ifi47	0.888003	1.00747	0.951747	1.49034	1.59913	1.61758	0.619946	0.00139167
Gm4951	0.0635067	0.0253038	0.0228486	0.673397	0.728508	0.831534	0.70726	0.00652751
Slpi	0.769616	0.970089	0.823376	0.0813387	0.0558223	0.234928	-0.730331	0.0169724
Mx1	0.643876	0.49712	0.506083	1.06026	1.08143	1.17459	0.556399	0.0172816
Gm12250	0.597119	0.353966	0.444668	0.932059	1.08024	1.08844	0.56833	0.0412202
Rsad2	0.668724	0.539511	0.534884	1.17937	1.10619	1.27523	0.605891	0.0127745
Ifit3	0.571896	0.422816	0.528472	1.09195	0.918245	1.05626	0.514426	0.000359572
Ifi205	0.204725	0.112186	0.108428	0.711354	0.718454	0.804099	0.602856	0.0081027
Ccr3	0.46257	0.697967	0.630181	1.30146	1.12286	1.39432	0.67597	0.0337242
Ifit1	0.515351	0.382386	0.38654	1.07838	0.800881	0.951312	0.515432	0.00872801
Isg15	0.781513	0.815483	0.942648	1.32042	1.36048	1.41863	0.51996	0.00179522
Ly6i	0.608109	0.644966	0.63415	0.109243	0.00407743	0.0489675	-0.574979	0.00512337
Ifitm1	0.937212	0.806723	0.739223	0.24493	0.119711	0.157479	-0.65368	0.00301924
Gbp6	0.0904993	0.0317666	0.0291235	0.545219	0.658893	0.670168	0.574297	0.0107127
Phf11d	0.61379	0.657768	0.693505	1.17737	1.10243	1.20248	0.505737	0.00458615
Tgm2	1.02416	1.09725	1.15294	1.82735	1.69343	1.72794	0.658128	0.0120133
