## Supplementary Excel Sheet 2 for "Multi-omics computational analysis unveils the involvement of AP-1 and CTCF in hysteresis of chromatin states during macrophage polarization"

### Sheet: Supplementary Excel Sheet 2
Geneid	0h_M0_rep1	0h_M0_rep2	0h_M0_rep3	depolarize_72h_M0_from_M2_rep1	depolarize_72h_M0_from_M2_rep2	depolarize_72h_M0_from_M2_rep3	average_difference_of_log10(FPKM)(M0_vs.deM0_M2)	Pvalue(t_test_M0_vs.deM0_M2)
S100a9	2.50991	3.03696	3.05927	0.0307842	0.706229	0.812855	-2.35209	0.000835308
Ngp	1.94739	2.41861	2.41485	0	0.0767424	0.0488107	-2.21844	0.00372081
Retnla	0.0736843	0.054582	0.167996	1.90448	2.04657	2.26424	1.97301	0.001528
S100a8	2.51138	3.03738	2.87873	0.8672	0.99896	1.14401	-1.80577	0.00433086
Lcn2	1.69791	2.08055	2.0862	0.0286941	0.104175	0.113799	-1.87266	0.00293819
Camp	1.39378	1.91093	1.92503	0	0	0.0056491	-1.74136	0.00981606
Ltf	1.3468	1.82752	1.87277	0.0252181	0.0222667	0.0289918	-1.65687	0.0101269
Ly6c2	1.93379	1.57718	1.68233	0.017269	0.0443033	0.0782632	-1.68449	0.00485679
Retnlg	1.21848	1.87386	1.85325	0.0243526	0.164012	0.270942	-1.49543	0.0105844
Prtn3	1.9076	1.64367	1.69304	0.108699	0.220247	0.537145	-1.45941	0.0159397
Elane	1.66629	1.61798	1.61891	0	0.0373322	0.128463	-1.57913	0.00103192
Mpo	1.6877	1.56129	1.61277	0.119413	0.116087	0.674373	-1.3173	0.0207473
Plac8	1.59882	1.52366	1.51526	0.160309	0.203878	0.731962	-1.18053	0.0279335
Hp	1.59839	1.30646	1.41913	0.346801	0.444615	0.365763	-1.0556	0.0111709
F13a1	1.76916	1.3699	1.39471	0.632383	0.705442	0.436932	-0.919671	0.0216835
Prg2	1.05552	1.47731	1.50637	0.322891	0.177099	0.545093	-0.99804	0.0262223
Ctsg	1.39592	1.13442	1.18995	0.00438724	0.0338143	0.0963927	-1.19523	0.00667889
Bgn	0.668886	0.943645	1.04425	1.26636	1.93548	1.59875	0.714603	0.0358989
Pglyrp1	0.894593	1.33073	1.37474	0.019943	0.0535862	0.0654236	-1.1537	0.0143748
Ccr2	1.72044	1.39599	1.31562	0.705128	0.614548	0.639913	-0.824154	0.0145
Sell	1.26264	1.00231	0.963759	0.0765472	0.119267	0.288866	-0.914675	0.0253326
Fcnb	0.913951	1.02331	1.02665	0	0	0.0499391	-0.971324	0.00106237
Nfe2	1.07642	0.965285	1.07656	0.113285	0.118219	0.551285	-0.778494	0.027154
Clec4e	1.32159	0.823342	0.851362	0.3939	0.286061	0.286185	-0.676715	0.0328365
Ms4a4c	1.18168	0.729426	0.873295	0.257864	0.230983	0.224473	-0.690359	0.0310356
Ifitm6	1.14341	1.47242	1.39571	0.52681	0.608829	0.677445	-0.732815	0.00943008
Fpr2	0.878494	0.716873	0.786916	0.175429	0.193938	0.116136	-0.63226	0.00760421
Slpi	0.769616	0.970089	0.823376	0.145767	0.353655	0.389995	-0.557888	0.0122381
Pkp2	0.370315	0.560834	0.641874	1.20807	1.12037	1.13814	0.631185	0.0265213
Neil3	0.997429	0.881267	0.912628	0.404531	0.398678	0.439585	-0.516177	0.00550568
Ly6i	0.608109	0.644966	0.63415	0.0237309	0	0	-0.621165	0.000900868
