## Supplementary Excel Sheet 3 for "Multi-omics computational analysis unveils the involvement of AP-1 and CTCF in hysteresis of chromatin states during macrophage polarization"

### Sheet: Supplementary Excel Sheet 3
Geneid	24h_M1_rep1	24h_M1_rep2	24h_M1_rep3	repolarize_72h_M1_from_M2_rep1	repolarize_72h_M1_from_M2_rep2	repolarize_72h_M1_from_M2_rep3	average_difference_of_log10(FPKM)(M1_vs.reM1_M2)	Pvalue(t_test_M1_vs.reM1_M2)
Retnla	0.174864	0	0.0735149	1.32849	2.19582	2.18318	-1.8197	0.0320707
Cxcl9	2.8222	2.88515	2.87554	1.15754	1.12601	1.29134	1.66934	0.000915987
Marco	2.66893	2.42897	2.77772	1.27023	1.73241	1.39371	1.15975	0.0376528
Ppbp	1.19277	1.35234	1.25427	0.0556176	0.073038	0.0579968	1.20425	0.00117004
Clec4n	1.77989	1.69398	1.66488	0.729855	0.477772	0.486636	1.14816	0.00191177
A530064D06Rik	1.78038	1.70084	1.7861	0.444076	0.765545	0.773258	1.09481	0.0123492
Isg20	2.1784	2.11708	2.11065	1.00812	1.20682	1.05727	1.04464	0.0051405
Il1rn	2.58981	2.7755	2.74899	1.74043	1.65911	1.72169	0.997692	0.00613225
Ctla2a	0.816219	1.13507	0.947849	0.0147438	0.155977	0.131	0.865805	0.00427876
Cst7	1.84736	1.98281	1.99698	0.931428	1.10208	1.17772	0.871975	0.00104777
Mx2	2.29433	1.97242	1.99977	1.27168	1.18985	1.31322	0.830592	0.0141732
Il12b	1.01601	0.795409	0.837878	0.0358961	0.0600671	0.0550552	0.832761	0.00800159
Slpi	1.17048	1.18821	1.24836	0.32119	0.46755	0.347008	0.823767	0.00422223
Mgl2	0.0919507	0.0167642	0.0427507	0.656699	0.853114	1.03717	-0.798506	0.0238121
Dnmt3l	1.06222	1.06167	1.1023	0.203057	0.288815	0.275682	0.819546	0.000941575
Tlr9	1.80205	1.89709	1.9156	0.807579	1.31899	1.29263	0.731849	0.0310033
Ptgs2	2.08146	1.569	1.74561	1.24446	1.00829	0.988526	0.718266	0.0128107
Plac8	0.991489	1.23385	1.15429	0.16695	0.691058	0.361715	0.71997	0.0149613
Serpine1	1.53789	1.59189	1.68704	0.571555	1.04348	1.12661	0.691722	0.0372396
Cxcl11	1.87191	1.43272	1.70175	0.956822	0.936172	1.00553	0.70262	0.0283391
Ccr2	0.820077	0.923787	0.910331	0.0598397	0.20376	0.170868	0.73991	0.000246108
Ly6c2	1.16566	0.932913	1.00493	0.428258	0.25433	0.297145	0.707924	0.000574784
Itgax	1.12382	1.06551	1.14965	0.583794	0.349062	0.427963	0.659388	0.00809745
Egln3	1.14346	0.856592	0.915008	0.48685	0.357685	0.198124	0.624134	0.0106682
Itga2b	0.739098	0.911241	0.727335	0.172919	0.10296	0.186729	0.638355	0.0173844
Tmem176a	0.74996	1.15127	0.936896	0.274304	0.528478	0.296987	0.579453	0.0079975
Mcm7	0.358167	0.442078	0.433016	0.729372	1.12103	1.08144	-0.566197	0.0286162
Tnfsf10	1.53382	1.30264	1.36296	0.714818	0.904194	0.826105	0.58477	0.0419804
Cp	1.24486	1.33008	1.2526	0.605876	0.889359	0.607638	0.574888	0.0133535
Gsta3	1.2456	1.02086	1.05342	0.761142	0.356368	0.579997	0.540789	0.0128625
P4ha2	1.2098	1.01087	1.14707	0.552215	0.639016	0.447711	0.576269	0.0304445
Stmn1	0.143829	0.229466	0.178156	0.468863	0.86305	0.832231	-0.537564	0.0370342
Flt1	0.248111	0.259684	0.277603	0.680272	0.968325	0.822351	-0.56185	0.0198065
Htra1	0.690448	1.01656	0.929825	0.207549	0.511013	0.414256	0.501339	0.000371309
Prelid2	1.17048	1.11163	1.09996	0.627237	0.576499	0.523031	0.551766	0.000537526
Arid5a	1.48313	1.5999	1.4933	0.974933	1.03351	0.939788	0.542698	0.00105586
