## Supplementary Excel Sheet 4 for "Multi-omics computational analysis unveils the involvement of AP-1 and CTCF in hysteresis of chromatin states during macrophage polarization"

### Sheet: Supplementary Excel Sheet 4
Geneid	24h_M2_rep1	24h_M2_rep2	24h_M2_rep3	repolarize_72h_M2_from_M1_rep1	repolarize_72h_M2_from_M1_rep2	repolarize_72h_M2_from_M1_rep3	average_difference_of_log10(FPKM)(M2_vs.reM2_M1)	Pvalue(t_test_M2_vs.reM2_M1)
Retnla	3.79601	3.76923	3.73669	0.865369	2.16933	2.08815	2.0597	0.041952
Ccl5	0.715915	0.426244	0.5681	2.67814	2.46784	2.53638	-1.9907	0.000164152
Saa3	0.722267	1.04795	1.18213	2.31043	2.66575	2.48602	-1.50328	0.00440139
Ccl22	1.86945	1.6039	1.43638	0.186593	0.1413	0.171043	1.47026	0.00665993
Fn1	2.02086	2.02071	2.23652	0.545245	1.00743	0.818655	1.30226	0.0122454
Ccl24	1.56391	1.28909	1.35238	0.0478638	0.130515	0.120967	1.30201	0.00694382
Irf7	0.42187	0.438633	0.586135	1.81846	1.57946	1.82839	-1.25989	0.00346504
Rtp4	0.26336	0.440216	0.200764	1.35963	1.29716	1.61361	-1.12202	0.0199723
Ccl12	0.407495	0.981419	1.18396	1.70182	1.94882	1.96141	-1.01306	0.0214872
Dcstamp	1.79609	1.43693	1.33867	0.501256	0.428889	0.404965	1.07886	0.0102549
Ocstamp	1.64901	1.46027	1.33916	0.31809	0.498948	0.408058	1.07445	0.0140103
H2-Eb1	1.67045	1.59801	1.54606	0.403172	0.746827	0.493376	1.05705	0.0126718
Tmem176a	1.29211	1.01204	1.10586	0.209651	0.0860258	0.0973941	1.00565	0.00201276
Mmp9	2.00324	1.92122	1.91941	0.798393	1.21339	0.984437	0.949218	0.0221448
Ccnb2	1.43003	1.36611	1.52321	0.158101	0.820227	0.67374	0.889095	0.0517535
Oas3	0.286251	0.250577	0.20392	1.21115	1.09273	1.33849	-0.967209	0.00799789
Clec4b1	1.25904	1.16543	1.09336	0.155221	0.223978	0.251928	0.962238	0.00625394
Tmem176b	1.51022	1.24611	1.15437	0.431221	0.299344	0.360514	0.939873	0.00759614
Prg2	0.572699	1.04873	1.09696	0	0	0	0.906129	0.0324376
Ppbp	1.20043	1.53495	1.42717	0.580467	0.513219	0.292366	0.9255	0.0273285
Flt1	1.54745	1.46702	1.46375	0.435988	0.593927	0.606263	0.947351	0.00744147
Fcrls	1.90722	1.7372	1.89944	0.664709	1.15403	1.027	0.89937	0.0421855
Irf4	1.47463	1.1287	1.04974	0.247965	0.371428	0.337014	0.898887	0.0318572
Oasl2	0.742703	0.869989	0.910108	1.66314	1.67365	1.92138	-0.911792	0.00431483
H2-Aa	1.98459	1.80882	1.74737	0.901242	1.02421	0.869979	0.915117	0.00917762
Mki67	1.57634	1.30299	1.52525	0.299725	0.948851	0.787563	0.78948	0.0982202
Ccr2	1.18344	0.864236	0.780722	0.0420322	0.140776	0.180219	0.82179	0.0374656
Timp1	1.18013	1.55052	1.59381	0.478336	0.911371	0.634307	0.766817	0.0159525
Rsad2	0.287677	0.325179	0.204546	1.06114	1.01423	1.21755	-0.825173	0.0135447
Itga2b	0.558355	0.992118	0.941344	0.0867509	0.0154922	0.0432632	0.782103	0.0379668
Ccna2	1.5282	1.40141	1.54417	0.436164	0.901223	0.928355	0.736013	0.0555552
Il18bp	0.538662	0.555132	0.588263	1.38525	1.29074	1.37235	-0.788762	0.00165431
Cdkn3	1.00313	0.975476	1.16983	0.116168	0.536156	0.298048	0.732688	0.0378526
Plk1	1.05024	1.00775	1.22628	0.104722	0.569233	0.468792	0.713839	0.0403867
Cdc20	1.13669	1.11712	1.27191	0.184663	0.61146	0.562389	0.722401	0.0304464
Ccl17	0.990292	0.565056	0.714828	0	0	0.101401	0.722925	0.0328734
Gm4951	0.083318	0.209728	0.188519	0.823156	0.907345	0.995218	-0.748051	0.00179727
Kif20a	1.08612	1.01107	1.17282	0.0996251	0.605006	0.51397	0.683802	0.0554062
Knstrn	1.33186	1.16351	1.36987	0.346752	0.837206	0.642227	0.679686	0.0711506
Oasl1	0.132136	0.221851	0.211061	0.888914	0.953071	0.955869	-0.744269	9.84e-05
Socs2	1.31204	1.23011	1.27993	0.439857	0.617635	0.586479	0.726034	0.0109826
Kif2c	0.975415	0.937408	1.05109	0.0626049	0.506958	0.409365	0.661663	0.0417474
Ckap2l	1.15091	0.979629	1.1182	0.174578	0.582199	0.498479	0.664494	0.0587649
Iigp1	0.0507539	0.111693	0.0293471	0.720207	0.703364	0.872072	-0.701283	0.0110103
Edn1	0.932884	0.716846	0.594267	0.0350678	0.0552759	0.110269	0.681128	0.0295978
Anln	1.20199	1.004	1.12432	0.20502	0.659613	0.581754	0.627975	0.0830068
Ccnb1	1.11759	1.01441	1.09462	0.158047	0.624355	0.556697	0.629173	0.0663022
Lmnb1	1.38351	1.23043	1.35364	0.464117	0.746024	0.783072	0.658124	0.0384882
Kif4	1.01378	0.841371	1.02044	0.0913641	0.450668	0.397857	0.645231	0.0524607
Tpm2	1.06505	1.06922	1.16227	0.319212	0.645123	0.360953	0.657083	0.0305637
Ncapd2	1.30511	1.161	1.33865	0.372918	0.807813	0.746256	0.625926	0.0650728
Lsp1	1.64633	1.24046	1.27815	0.887308	0.895842	0.572431	0.603118	0.0435569
Tuba8	0.761632	0.869395	0.786917	0.0270491	0.184532	0.170583	0.678594	0.00254206
Fabp7	0.652029	0.672895	0.681104	1.26931	1.32671	1.44054	-0.676844	0.00394179
Cenpa	1.56902	1.57342	1.6546	0.714559	1.11133	1.08512	0.628677	0.0329708
F10	1.85377	1.73899	1.68141	1.27223	1.03454	1.03921	0.642728	0.00303342
Kif23	1.14008	1.02559	1.15444	0.246049	0.683262	0.564666	0.608711	0.0623409
Pdlim1	0.825607	0.877533	0.988205	0.164798	0.336646	0.232103	0.652599	0.00898002
Kif22	1.19646	1.12858	1.26203	0.373478	0.667017	0.672833	0.624582	0.0275267
Racgap1	1.44656	1.31642	1.43727	0.589094	0.908232	0.884183	0.606249	0.044528
Oas2	0.253807	0.356748	0.338568	0.870397	0.959287	1.02406	-0.634873	0.00162598
Ifit1	0.132292	0.17976	0.0818638	0.757276	0.580956	0.899397	-0.614571	0.0362456
Ifi44	0.0313697	0.0538875	0.016341	0.682298	0.44173	0.799592	-0.60734	0.0347147
Nuf2	1.17581	1.04405	1.2257	0.302556	0.77684	0.697257	0.556304	0.0867693
Kif11	1.19649	0.974576	1.14293	0.288566	0.725961	0.645544	0.55131	0.103111
Cfb	0.219848	0.139783	0.208931	0.784586	0.817337	0.828242	-0.620534	0.00274407
Rnase6	1.10818	0.826629	0.771513	0.31571	0.245505	0.405652	0.579818	0.0422733
Nek2	0.919816	0.842883	0.966017	0.0931919	0.535898	0.425715	0.55797	0.0654838
Dhcr24	0.950856	0.961507	1.03023	0.288184	0.367842	0.46031	0.608753	0.00208153
Spag5	1.07512	0.887752	1.02748	0.181204	0.631887	0.575902	0.533787	0.105572
Batf3	1.56174	1.54035	1.5106	0.754139	1.08002	1.04395	0.578196	0.0371843
Bub1b	1.19501	1.03433	1.20172	0.415376	0.762557	0.611037	0.54736	0.0661184
Phf11d	0.493805	0.53111	0.561574	1.11137	1.03626	1.18885	-0.583332	0.00448362
Chst7	1.06683	0.960946	1.08186	0.338526	0.539493	0.529077	0.567512	0.0236635
Mx1	0.480391	0.445856	0.320472	0.896901	0.966464	1.08523	-0.567291	0.0315387
Cenpf	0.774707	0.720951	0.85224	0.034873	0.365288	0.323359	0.54146	0.0396021
Ifi205	0.0871689	0.0646096	0.071355	0.62344	0.636962	0.708846	-0.582038	0.00257954
Gbp9	0.2409	0.347631	0.276942	0.958777	0.759865	0.841606	-0.564925	0.0235354
Prr11	0.903824	0.740653	0.881117	0.0742604	0.495804	0.448188	0.502447	0.100261
Cep55	1.10619	0.923629	1.06264	0.282724	0.667184	0.598352	0.514734	0.0897996
Cks2	1.10933	1.01691	1.22215	0.468622	0.722998	0.542929	0.537946	0.0481573
Kif15	0.969272	0.729079	0.873665	0.131107	0.514712	0.417701	0.502832	0.109428
Ptprn	0.883371	0.906267	0.801949	0.258778	0.319554	0.322333	0.56364	0.00587995
Kifc1	0.929447	0.842265	1.00103	0.20817	0.526086	0.467684	0.523601	0.0465094
Uck2	1.08015	0.875476	0.953955	0.505412	0.401733	0.364859	0.545859	0.00439214
Apoc1	0.279563	0.65753	0.599932	0	0	0	0.512342	0.0488349
Map2	0.659377	0.908652	0.84487	0.104672	0.394527	0.399928	0.504591	0.00400821
Herpud1	1.48094	1.50926	1.50811	1.03617	0.90108	0.910687	0.550123	0.00907527
Hmgb2	1.22501	1.02339	1.1723	0.495711	0.699658	0.634574	0.530248	0.0454967
Plekhf1	1.27064	1.27704	1.27468	0.606902	0.867364	0.771998	0.525365	0.0193772
Cmpk2	0.24947	0.316719	0.213233	0.752348	0.66781	0.891216	-0.51065	0.0325462
Ppic	0.90263	1.01854	1.01876	0.414435	0.55003	0.456334	0.506378	0.00317341
Scd2	1.37768	1.2341	1.23623	0.802202	0.778289	0.757579	0.503313	0.00526857
