## Supplementary Excel Sheet 5 for "Multi-omics computational analysis unveils the involvement of AP-1 and CTCF in hysteresis of chromatin states during macrophage polarization"

### Sheet: Supplementary Excel Sheet 5
Geneid	24h_M1_rep1	24h_M1_rep2	24h_M1_rep3	24h_M2_rep1	24h_M2_rep2	24h_M2_rep3	average_difference_of_log10(FPKM)(M1vsM2)	Pvalue(t_test_M1_vsM2)
Znfx1	2.46398	2.36169	2.40787	1.25862	1.28652	1.28755	1.13362	0.000232264
Zmynd15	1.32522	1.33074	1.34545	0.270169	0.16711	0.239168	1.10832	0.000500861
Zfp821	1.15089	1.0734	1.07653	0.346361	0.381608	0.491245	0.693871	0.000580696
Zfp800	1.73552	1.47635	1.64589	1.05334	0.921827	0.997512	0.628362	0.00544694
Zfp281	1.38514	1.25688	1.35393	0.7438	0.688608	0.674365	0.629725	0.000619064
Zc3h12d	1.3165	1.39901	1.40432	0.731383	0.828428	0.83758	0.574148	0.000245311
Zbp1	2.5072	2.57594	2.57051	0.70064	0.825475	0.753883	1.79122	1.23e-05
Xaf1	2.5435	2.47766	2.47671	0.809957	0.822392	0.732971	1.71085	1.99e-06
Whamm	1.23957	1.17298	1.15843	0.629157	0.648823	0.664187	0.542938	0.000576022
Vrk2	1.97613	1.88015	1.88855	1.10337	1.15672	1.10939	0.791782	0.000149404
Vcam1	1.00619	1.10077	1.16833	0.156244	0.533027	0.435827	0.71673	0.0135713
Usp25	1.999	1.78045	1.87115	1.27193	1.21039	1.25375	0.638178	0.00624163
Usp18	2.54924	2.36092	2.44185	0.762892	0.681222	0.590043	1.77262	1.92e-05
Usb1	2.0214	2.06527	2.03302	1.14885	1.26969	1.26001	0.813714	0.000901373
Unc13d	1.53691	1.62126	1.54202	0.93747	1.02348	0.988745	0.583498	9.97e-05
Uhrf1bp1	1.17836	1.16503	1.11661	0.620018	0.682449	0.641682	0.505282	4.29e-05
Ube2l6	2.3197	2.27508	2.32422	1.19706	1.33234	1.40975	0.993283	0.00245762
Ubd	0.728428	1.17068	1.13342	0.011206	0	0	1.00711	0.0191468
Uba7	2.21085	2.24395	2.1924	1.16695	1.2719	1.14974	1.01953	0.000358447
Trps1	1.07926	0.84277	0.953302	0.506596	0.389163	0.427057	0.517507	0.00688645
Trim56	1.33864	1.24136	1.24908	0.722774	0.775534	0.697697	0.54436	0.000251595
Trim34a	1.14198	1.11588	1.13836	0.408855	0.357275	0.411446	0.739544	6.57e-05
Trim30d	2.11271	1.9198	1.99675	0.603595	0.596918	0.593452	1.41177	0.0015327
Trim30a	2.45048	2.27205	2.34383	1.00394	0.991888	0.980487	1.36335	0.00122849
Trim21	1.8098	1.65831	1.71066	0.806931	0.81054	0.798146	0.921052	0.00218667
Trim12c	1.30685	1.18546	1.22524	0.711967	0.667018	0.634021	0.568186	0.00047361
Trim12a	1.44458	1.37141	1.40577	0.525313	0.561115	0.715157	0.806724	0.00224579
Treml2	1.14662	1.04373	1.09049	0.405452	0.470829	0.436517	0.656014	0.000156915
Trafd1	2.48969	2.50483	2.49154	1.48755	1.54261	1.5137	0.980736	8.59e-05
Traf2	1.58193	1.52992	1.50153	0.931778	0.878073	0.948874	0.618218	4.42e-05
Traf1	1.67068	1.45082	1.55367	0.461423	0.330422	0.311803	1.19051	0.000190616
Tnfsf10	1.53382	1.30264	1.36296	0.103395	0.0590664	0.0686744	1.32276	0.00201242
Tnfrsf26	1.62627	1.47509	1.50308	0.787043	0.925185	0.907795	0.661473	0.00049335
Tnfrsf14	1.75404	1.7654	1.74379	0.927748	0.961626	0.997766	0.792028	0.000237063
Tnf	1.8068	1.81871	1.90463	0.757814	0.56296	0.531668	1.2259	0.000899832
Tmub1	1.08282	1.18719	1.08681	0.533513	0.639481	0.650009	0.511273	0.000555696
Tmem86a	1.52578	1.69866	1.65978	0.985837	1.11407	1.11249	0.557277	0.00139688
Tmcc3	1.02447	0.94494	0.984093	0.142898	0.0711291	0.170293	0.856394	3.49e-05
Tma16	1.82832	1.88769	1.82624	1.08138	1.0814	1.09959	0.759961	0.000271679
Tlr9	1.80205	1.89709	1.9156	0.43871	0.323504	0.349163	1.50112	7.08e-06
Tlr3	1.35462	1.13991	1.31701	0.526545	0.524442	0.534762	0.74193	0.0077587
Tigd2	1.31479	1.23662	1.26832	0.731801	0.694384	0.823496	0.523349	0.000903999
Tifa	1.74077	1.71511	1.77979	0.972807	0.937655	0.958295	0.788975	3.51e-05
Themis2	2.42363	2.47762	2.49337	1.61201	1.63017	1.64743	0.835003	6.56e-05
Tgtp2	2.31485	2.32008	2.3462	0.0130086	0.107164	0.0166444	2.28144	4.98e-05
Tgtp1	1.75307	1.68794	1.65389	0.00355856	0.00150046	0.00583361	1.69467	0.000287885
Tbc1d9	1.95674	1.8349	1.92857	0.913125	0.81917	0.852309	1.0452	4.11e-05
Tarm1	1.80427	1.68331	1.66921	0.97927	0.964347	1.09387	0.706436	0.000287065
Tapbpl	1.96409	1.95266	1.92253	0.76568	0.832974	0.783869	1.15226	7.18e-06
Tap2	2.1891	2.16598	2.15688	1.14163	1.09496	1.10904	1.05544	1.49e-06
Tap1	2.65117	2.62903	2.62766	1.19398	1.16151	1.18628	1.45536	7.38e-08
Tagap	1.10529	0.849453	0.936402	0.414611	0.188105	0.223088	0.688447	0.00263854
Stx3	1.59266	1.51468	1.53989	0.950721	0.931816	0.965235	0.599819	0.000323494
Stx11	1.62088	1.46356	1.5248	0.733764	0.772418	0.862209	0.746952	0.000281156
Stoml1	1.66599	1.69024	1.63339	1.10865	1.07926	1.00705	0.598219	0.000344817
Stat2	2.38635	2.28973	2.3112	0.984109	0.924623	0.934892	1.38122	1.28e-05
Stat1	2.62619	2.63609	2.66924	1.1155	1.09196	1.10201	1.54068	1.77e-06
Sppl2a	2.46415	2.30593	2.35423	1.62557	1.54208	1.47302	0.827881	0.000214517
Sp140	1.68327	1.61508	1.60041	0.881647	0.780404	0.930452	0.76875	0.000442597
Sp110	1.80377	1.76074	1.7628	0.918151	0.891839	0.904259	0.871023	1.04e-05
Sp100	2.40283	2.33109	2.3556	1.33141	1.31281	1.41895	1.00878	4.85e-05
Sod2	1.87963	1.90264	1.92668	1.12651	1.17393	1.16515	0.747783	3.16e-06
Socs3	1.80697	1.74065	1.73332	0.294847	0.253034	0.295386	1.47923	6.05e-06
Smox	1.99652	1.81108	1.86883	1.09187	1.12754	1.0225	0.811506	0.000781611
Smim3	1.42502	1.34417	1.31211	0.47465	0.609051	0.533597	0.821333	0.000103276
Slpi	1.17048	1.18821	1.24836	0.357436	0.563761	0.415289	0.756854	0.00277816
Slfn8	2.23103	2.01635	2.08838	0.591464	0.584952	0.593	1.52212	0.00168932
Slfn5	2.43192	2.23762	2.29611	0.94176	0.921566	0.923636	1.3929	0.00152099
Slfn4	2.30707	1.89314	1.96529	0.0730215	0.0543453	0.0598526	1.99276	0.00402258
Slfn3	1.28667	1.16611	1.19081	0.605307	0.502899	0.478157	0.685746	0.00021835
Slfn2	2.87466	2.82052	2.8481	1.87235	1.87885	1.91614	0.95865	1.6e-06
Slfn10-ps	1.38609	1.11673	1.22096	0.500092	0.520829	0.575015	0.709283	0.00803264
Slfn1	2.1065	2.03395	2.0938	0.0298276	0.099101	0.0615071	2.0146	3.44e-07
Slco3a1	2.15869	2.07625	2.15792	0.15054	0.183207	0.187992	1.95704	1.99e-05
Slc8b1	1.91469	1.95109	1.90532	1.19957	1.29682	1.29168	0.66101	0.000521228
Slc8a1	1.31728	1.2652	1.33006	0.859781	0.697706	0.720082	0.544993	0.0038189
Slc7a8	2.18853	2.00339	2.10403	1.21317	1.34293	1.40194	0.779304	0.000548775
Slc7a7	1.02178	1.25544	1.30577	0.436756	0.479941	0.592633	0.691221	0.00575391
Slc36a1	1.47328	1.53857	1.51064	0.865655	0.887975	0.886279	0.627529	0.000226414
Slc28a2	1.90254	1.78378	1.79329	0.553967	0.554822	0.585652	1.26172	0.00042962
Slc25a37	1.7562	1.61022	1.68244	0.81103	0.819161	0.7923	0.875454	0.00171285
Slc25a22	1.69564	1.71463	1.68411	1.0921	1.10593	1.16227	0.578029	0.000309884
Slc16a3	2.3442	2.24602	2.22958	1.22368	1.39948	1.39066	0.935325	0.000442135
Slamf8	2.03888	2.29389	2.28556	1.11108	1.28612	1.20136	1.00659	0.00129631
Slamf7	2.57348	2.55769	2.52675	1.40412	1.36105	1.30147	1.1971	7.47e-05
Skil	1.63159	1.24175	1.40461	0.829773	0.61713	0.664394	0.722218	0.00989928
Sirpb1a	1.34667	1.26142	1.27661	0.424663	0.397664	0.225188	0.945727	0.00139287
Sipa1l1	1.12709	1.05002	1.02462	0.498418	0.552559	0.627957	0.507595	0.00057475
Sfxn5	1.03737	1.16459	1.15164	0.460388	0.50899	0.517779	0.622147	0.00120672
Serpine1	1.53789	1.59189	1.68704	0.295787	0.651723	0.763496	1.03527	0.0121794
Serpinb9	2.05646	1.94377	1.99472	0.981866	1.03381	1.01808	0.987067	0.000153762
Serpina3g	2.38998	2.57684	2.60476	0.632509	0.948572	0.96947	1.67367	0.000559424
Serpina3f	1.50237	1.52583	1.5768	0.131158	0.185804	0.146541	1.3805	2.26e-06
Sell	1.56828	1.45998	1.47994	0.330712	0.326731	0.4071	1.14789	1.77e-05
Scarf1	1.34791	1.39601	1.4179	0.869089	0.892297	0.897911	0.50084	0.00038188
Samd9l	2.23267	1.89375	2.02853	1.09544	0.991783	0.969906	1.03261	0.00404528
Saa3	3.65857	3.85146	3.7541	0.722267	1.04795	1.18213	2.7706	0.000682439
Rtp4	2.33222	2.37728	2.38052	0.26336	0.440216	0.200764	2.0619	0.000765977
Rsad2	3.56015	3.07818	3.20905	0.287677	0.325179	0.204546	3.00999	0.00136908
Rnf31	1.6439	1.62836	1.58398	0.892993	0.919951	0.978258	0.688344	5.29e-05
Rnf213	2.67257	2.5561	2.63886	1.06386	1.08637	1.05641	1.55363	0.00023084
Rnf135	1.57105	1.5757	1.59575	0.790175	0.861629	0.948377	0.714104	0.00333771
Rmdn3	1.63516	1.72694	1.69475	1.06882	1.12202	1.11743	0.582861	0.00016758
Rhoh	1.08953	1.10191	1.11895	0.524782	0.586389	0.559557	0.546553	0.000142713
Rapgef2	1.70739	1.41897	1.64489	0.856808	0.724836	0.680855	0.836248	0.00271582
Rab20	1.74091	1.85976	1.85506	0.867687	0.94563	1.04525	0.865719	0.000272605
Pxk	1.73129	1.69376	1.68232	1.01436	1.06477	1.13287	0.631788	0.000784697
Pvr	1.37392	1.31958	1.30343	0.82071	0.816115	0.801645	0.519489	0.00088462
Ptgs2	2.08146	1.569	1.74561	0.172334	0.198949	0.146905	1.62596	0.00795016
Psme2b	1.99322	1.94798	1.89997	1.21993	1.24844	1.25238	0.706809	0.000410931
Psmb9	2.27923	2.346	2.32285	1.28145	1.29786	1.30738	1.02046	6.7e-05
Psmb8	2.09326	2.22963	2.21842	1.40189	1.44286	1.40399	0.76419	0.00163216
Prr5l	0.831067	0.759426	0.700174	0.197162	0.23761	0.278699	0.525732	0.000767295
Pou2f2	1.0263	0.933107	0.969204	0.233214	0.184155	0.221468	0.763259	0.000117745
Pnp2	0.857527	0.81926	0.839076	0.101879	0.0697831	0.0250915	0.773036	8.75e-05
Pnp	2.66328	2.70579	2.6982	1.56928	1.601	1.5341	1.12096	4.41e-06
Pml	1.89201	1.87537	1.84969	1.21904	1.25657	1.18901	0.650817	4.03e-05
Plagl2	1.63786	1.58527	1.61516	1.01493	1.00422	1.06004	0.586367	1.55e-05
Plac8	0.991489	1.23385	1.15429	0.27014	0.526333	0.567357	0.671934	0.0055761
Pla2g7	2.8827	2.83251	2.88941	1.89559	1.8301	1.74662	1.04411	0.000406673
Pla2g4a	1.84994	1.80707	1.81869	1.18067	1.18355	1.18248	0.642996	0.000376161
Phf11d	2.31522	2.24735	2.24372	0.493805	0.53111	0.561574	1.73994	7.79e-07
Phf11b	2.03259	2.04161	2.0399	0.432363	0.479312	0.446024	1.58546	4.26e-05
Phf11a	1.69865	1.67332	1.71318	0.209428	0.158774	0.158053	1.51963	9.12e-07
Pfkfb3	2.14497	1.99518	2.06954	0.803966	0.809208	0.790752	1.26859	0.000989722
Peli1	1.50235	1.31952	1.423	0.807119	0.730207	0.645132	0.687473	0.000671785
Pdpn	1.27959	1.68669	1.80574	0.311663	0.407688	0.472544	1.19338	0.0120575
Pdlim2	1.40534	1.39507	1.4434	0.855838	0.854676	1.0107	0.507535	0.00672302
Pde7b	1.72346	1.55538	1.64562	0.58537	0.560982	0.537265	1.08028	0.00101113
Pcgf5	1.58773	1.31149	1.35751	0.79397	0.787801	0.785347	0.62987	0.0178377
Parp9	1.98021	1.88181	1.92216	0.930073	0.98498	0.953568	0.971853	6.03e-05
Parp14	2.47335	2.27099	2.36035	1.04994	0.977717	0.96133	1.3719	0.000332755
Parp12	2.18978	2.06892	2.11339	1.08482	1.06101	1.03666	1.0632	0.000263655
Parp11	1.95996	1.79765	1.83136	0.832616	0.854593	0.826403	1.02512	0.00180357
Parp10	2.05244	1.97876	1.98193	0.923797	0.943099	0.868081	1.09272	5.13e-06
P4ha2	1.2098	1.01087	1.14707	0.284757	0.476379	0.509162	0.69915	0.0017645
P2ry14	1.59458	1.73108	1.72881	0.786705	1.06304	0.909649	0.765023	0.00298251
Otud1	1.27123	1.11652	1.30259	0.808309	0.636249	0.659255	0.528843	0.00260912
Orai2	0.905264	0.848431	0.866168	0.294057	0.267825	0.327171	0.576937	1.79e-05
Oasl2	2.62734	2.62204	2.59239	0.742703	0.869989	0.910108	1.77299	0.000498598
Oasl1	2.63159	2.58528	2.48558	0.132136	0.221851	0.211061	2.37914	6.06e-06
Oas3	2.35657	2.30096	2.32273	0.286251	0.250577	0.20392	2.07983	1.04e-06
Oas2	1.8497	1.76831	1.72776	0.253807	0.356748	0.338568	1.46555	7.78e-06
Oas1g	1.75468	1.78652	1.72234	0.468541	0.53281	0.398331	1.28795	0.000114665
Oas1c	1.15472	1.10936	1.13194	0.36779	0.419278	0.462061	0.715631	0.000218674
Oas1b	1.72297	1.54249	1.4566	0.338413	0.296848	0.332945	1.25128	0.00319156
Oas1a	1.96776	1.9838	1.98674	0.864813	0.958567	0.953239	1.0539	0.000561733
Nupr1	1.4844	1.66857	1.47131	0.739622	0.70664	0.750623	0.80913	0.00465456
Nt5c3	2.09894	1.88621	1.97103	1.09455	1.13242	1.04813	0.893692	0.00176541
Nr1h3	1.55717	1.78668	1.76107	0.846392	1.05109	1.09878	0.702886	0.00273579
Nod1	1.79442	1.68641	1.72521	0.423896	0.47626	0.528323	1.25919	8.78e-06
Nmi	1.84844	1.77188	1.83462	1.03577	1.03973	1.06072	0.772906	0.00032081
Nlrc5	2.03527	1.89256	1.94556	0.666227	0.651238	0.656845	1.29969	0.000917211
Nfkbie	1.51848	1.41193	1.51755	0.957726	0.7012	0.675278	0.704585	0.0085132
Nfkbia	2.16969	2.22234	2.21995	1.40189	1.31508	1.33858	0.852144	3.5e-05
Nampt	2.26061	2.08182	2.19248	1.38512	1.38299	1.42188	0.781642	0.00292603
Mxd1	1.75515	1.6159	1.66131	0.478003	0.517185	0.519853	1.17244	0.000444696
Mx2	2.29433	1.97242	1.99977	0.0863036	0.093325	0.0571254	2.00992	0.00238003
Mx1	3.05454	2.81338	2.87212	0.480391	0.445856	0.320472	2.49777	2.88e-05
Mthfr	1.86736	1.81765	1.85056	0.877628	0.91878	0.957726	0.927144	2.14e-05
Ms4a6c	2.66407	2.50834	2.59924	1.22219	1.1804	1.16285	1.40207	0.00025084
Ms4a6b	2.5594	2.42709	2.53405	0.596595	0.593989	0.815384	1.83819	0.000160854
Ms4a4c	2.98113	2.84799	2.89098	0.299337	0.274671	0.24768	2.6328	3.7e-05
Mov10	1.72365	1.73211	1.75552	1.04227	1.09305	1.11629	0.653225	0.000203786
Morc3	1.82406	1.6976	1.75647	1.16692	1.12833	1.09979	0.627697	0.000568932
Mndal	2.35782	2.15894	2.2075	1.00671	0.898515	0.924679	1.29812	0.000263322
Mmp25	0.443244	0.588324	0.591929	0.0374028	0.0246291	0.0204778	0.513663	0.0084207
Mmp14	1.30098	1.17691	1.31483	0.28394	0.447789	0.536158	0.841613	0.00159612
Mlkl	2.10724	2.119	2.10453	1.01749	1.17703	1.10167	1.01152	0.00190773
Mitd1	1.59505	1.442	1.49368	0.947507	0.947956	0.924333	0.570312	0.00506529
Mertk	1.62377	1.80942	1.83915	0.959571	0.9848	1.04095	0.762343	0.00379287
Mefv	0.993546	0.971608	1.05355	0.306695	0.247643	0.233958	0.743468	2.5e-05
Med13	1.62616	1.42314	1.50726	0.925668	0.868433	0.892164	0.623431	0.00566262
Mdm2	2.45191	2.36153	2.38108	1.56649	1.62225	1.59669	0.803027	8.01e-05
Marco	2.66893	2.42897	2.77772	0.548452	0.329225	0.47541	2.17417	0.000189726
Marcksl1	1.31284	1.21882	1.30052	0.613385	0.613308	0.599964	0.668509	0.0015883
Maf	1.66686	1.38919	1.59216	0.718165	0.871423	0.891234	0.722462	0.00325832
Ly6i	1.62991	1.19728	1.32651	0	0.0268916	0	1.3756	0.00833144
Ly6e	2.87704	2.83457	2.81291	1.56389	1.42658	1.33914	1.3983	0.00109855
Ly6c2	1.16566	0.932913	1.00493	0.119687	0.368322	0.332483	0.761004	0.00194014
Ly6c1	2.04847	1.98662	1.87914	0.0125456	0.0181153	0.0608255	1.94091	0.000236985
Ly6a	3.00803	3.00234	2.9031	0.0856259	0.102612	0.119595	2.86855	4.53e-05
Lst1	2.71676	2.90811	2.83379	1.65986	1.82287	1.83477	1.04705	0.000190097
Lrrc8c	1.41666	1.39495	1.46326	0.669292	0.611012	0.660344	0.778073	9.69e-06
Lpin2	1.72599	1.71349	1.74243	0.941657	0.983449	1.03117	0.741876	0.000456268
Lpcat2	1.39066	1.26907	1.44055	0.789993	0.601151	0.65452	0.684872	0.000871027
Limd2	1.76979	2.05751	2.09584	1.11324	1.23868	1.30226	0.756318	0.00695727
Lgals9	2.53931	2.62306	2.59336	1.2697	1.37691	1.40818	1.23365	7.98e-05
Kynu	0.809099	0.630618	0.653156	0.14646	0.0738825	0.138779	0.577917	0.00398797
Klra2	1.23052	1.03003	1.25249	0.0921955	0.121263	0.101183	1.06613	0.00393657
Jdp2	1.94863	2.02488	1.99722	0.870349	0.886344	0.848718	1.12177	3.14e-05
Itgal	1.76104	1.54136	1.64224	0.551877	0.258294	0.229561	1.30164	0.00106415
Isg20	2.1784	2.11708	2.11065	0.170642	0.18283	0.17057	1.9607	7.3e-05
Isg15	3.01212	3.04192	3.0602	0.641273	0.666321	0.618972	2.39589	2.7e-08
Irgm2	2.32127	2.16035	2.21057	0.556735	0.537786	0.512987	1.69489	0.000376615
Irgm1	2.75818	2.7686	2.81137	1.14482	1.19713	1.19916	1.59901	3.41e-07
Irf9	1.68449	1.62654	1.62495	0.995012	1.07878	0.994188	0.622665	0.000118322
Irf7	3.21735	3.19931	3.1972	0.42187	0.438633	0.586135	2.72241	0.000306068
Irf1	2.694	2.72553	2.70589	1.24081	1.44726	1.38575	1.35053	0.00168268
Inpp1	1.43315	1.21118	1.28479	0.541549	0.517956	0.510978	0.786214	0.00601077
Il4ra	2.08524	2.31265	2.21797	1.0318	1.1125	1.12534	1.11541	0.000922525
Il27	1.1733	1.27888	1.30639	0.17432	0.259222	0.0230226	1.10067	0.00056139
Il21r	1.61669	1.49666	1.68981	0.948935	0.854783	0.654178	0.781755	0.00299062
Il1rn	2.58981	2.7755	2.74899	1.73272	1.71607	1.75656	0.969649	0.00261397
Il1a	1.13594	0.869032	0.937951	0.297823	0.305078	0.18419	0.718611	0.00446387
Il18bp	2.53445	2.56348	2.57022	0.538662	0.555132	0.588263	1.99536	1.18e-07
Il17ra	1.10181	1.02567	1.04521	0.422169	0.469726	0.483255	0.59918	4.7e-05
Il13ra1	1.46923	1.10184	1.1783	0.223408	0.203612	0.157561	1.05493	0.00941532
Il12rb1	1.46367	1.69983	1.64527	0.0990284	0.147512	0.0616922	1.50018	0.000856268
Il12b	1.01601	0.795409	0.837878	0.0717749	0.0217468	0	0.851926	0.0033987
Iigp1	2.82305	2.70432	2.81994	0.0507539	0.111693	0.0293471	2.7185	3.34e-06
Igtp	2.69756	2.66918	2.69807	0.679917	0.699078	0.717114	1.98957	2.01e-08
Ifitm6	0.843769	1.13755	1.10801	0.256589	0.323339	0.446815	0.687528	0.00618986
Ifitm3	3.07473	3.18184	3.14121	1.56398	1.83013	1.78017	1.40783	0.00118742
Ifit3	2.62033	2.4495	2.55012	0.0520303	0.0732589	0.079437	2.47174	0.000287956
Ifit2	3.20335	3.08704	3.14152	0.389593	0.340843	0.295805	2.80189	5.76e-07
Ifit1	2.75829	2.52236	2.61388	0.132292	0.17976	0.0818638	2.5002	0.000142158
Ifih1	2.04524	1.80211	1.8855	0.826499	0.722493	0.750752	1.14437	0.00111022
Ifi47	2.57176	2.58891	2.59979	0.809766	0.908932	0.799374	1.74746	0.000209587
Ifi44	2.25753	2.00817	2.11798	0.0313697	0.0538875	0.016341	2.09403	0.000947875
Ifi35	1.86503	1.83723	1.8403	0.976341	1.07444	1.06838	0.807795	0.000771772
Ifi205	2.3341	2.13915	2.24348	0.0871689	0.0646096	0.071355	2.16453	0.000579906
Ifi204	2.5743	2.45696	2.51615	1.07703	1.15281	1.11544	1.40071	1.75e-05
Ifi203	2.23211	1.88418	2.02556	0.686112	0.585121	0.648612	1.40734	0.00291902
Idnk	1.5315	1.61059	1.56457	0.911588	0.959016	0.954198	0.627285	6.78e-05
Icam1	1.96699	1.98602	2.03369	0.82604	0.780556	0.692612	1.22916	0.000109427
I830077J02Rik	1.26807	1.15641	1.19569	0.415488	0.403661	0.378523	0.807498	0.000623163
Htra1	0.690448	1.01656	0.929825	0.0402822	0.196653	0.347307	0.684198	0.00671558
Herc6	2.21513	1.9968	2.06607	0.605997	0.565295	0.531069	1.52521	0.000679592
Helz2	1.8877	1.76124	1.78762	0.610772	0.623311	0.60607	1.1988	0.000861112
H2-T24	2.14553	2.10122	2.11043	0.740412	0.714286	0.706897	1.39853	3.31e-07
H2-T23	2.57542	2.72776	2.62658	1.70659	1.79289	1.73896	0.897105	0.000305288
H2-T22	2.30902	2.30308	2.31945	1.1316	1.13408	1.16606	1.1666	6.91e-06
H2-T10	1.21984	1.05333	1.07024	0.297465	0.332665	0.381377	0.777301	0.00126053
H2-Q6	2.00663	1.85898	1.88958	0.132912	0.135734	0.116602	1.78998	0.000519836
H2-Q5	1.43299	1.39641	1.39816	0.170509	0.126228	0.0508969	1.29331	0.000220803
H2-Q4	2.44309	2.43822	2.43271	0.995946	0.989792	0.974427	1.45129	5.21e-07
H2-M3	1.96816	1.96672	1.96144	0.977317	1.05802	1.02897	0.944004	0.00057442
H2-M2	0.854918	0.780255	0.889666	0.255591	0.103573	0.0435749	0.707367	0.00220306
H2-K2	1.27018	1.34019	1.17099	0.746892	0.860558	0.640692	0.511073	0.00383066
Gsap	1.33215	1.3114	1.38236	0.799919	0.631179	0.622416	0.657467	0.00363432
Grina	2.99226	2.9356	2.92069	1.85291	1.94888	1.94916	1.03254	3.42e-05
Gpr35	1.22317	1.34776	1.33431	0.595444	0.718031	0.68348	0.636093	0.000302456
Gpr18	1.06137	0.980795	1.05422	0.136435	0.0344618	0.162048	0.921148	0.000110175
Gm8995	2.38897	2.08175	2.2158	1.44394	1.1608	1.26365	0.939376	0.00153763
Gm5431	1.6981	1.56158	1.62846	0.469393	0.395195	0.388437	1.21171	4.52e-05
Gm4951	2.19586	2.10602	2.17271	0.083318	0.209728	0.188519	1.99768	6.41e-06
Gm4841	1.20613	1.13592	1.24353	0.00326387	0.00521828	0	1.19237	0.000681498
Gm12250	2.24783	2.15659	2.21171	0.389788	0.389102	0.345303	1.83064	6.76e-06
Gm12185	1.51426	1.14596	1.23646	0.0901963	0.0488813	0.035311	1.24076	0.00689589
Glrx	2.77786	2.81926	2.91338	1.82755	1.87212	1.91404	0.965593	0.00012399
Glipr2	1.68928	1.53559	1.48481	0.91864	0.835996	0.837665	0.705794	0.00264741
Ggct	1.44185	1.41097	1.41889	0.593677	0.665259	0.570566	0.81407	0.00045915
Gde1	2.17829	2.18643	2.15792	1.30195	1.38696	1.44073	0.797667	0.0017851
Gbp9	2.1432	1.95087	2.01745	0.2409	0.347631	0.276942	1.74868	8.12e-05
Gbp8	1.60056	1.53283	1.44145	0.0254663	0.0215053	0.0343756	1.49783	0.000881932
Gbp7	2.22917	1.93972	2.0755	0.395934	0.320194	0.248236	1.76001	0.000348644
Gbp6	2.00666	1.84331	1.88886	0.0248111	0.0380606	0.00537298	1.89019	0.000438167
Gbp5	2.70648	2.50508	2.5723	0.261598	0.221878	0.066119	2.41142	8.79e-06
Gbp4	2.56611	2.43403	2.51203	0.0177157	0.0205644	0.020638	2.48442	0.000236073
Gbp3	2.63556	2.40953	2.45032	0.594204	0.48165	0.413675	2.00196	3.78e-05
Gbp2b	1.57933	1.59004	1.57047	0.0175471	0.00938332	0.0165644	1.56545	3.61e-07
Gbp2	3.5184	3.45964	3.44231	1.07559	1.00083	0.852539	2.49713	0.000192687
Gbp11	1.34341	1.16767	1.11332	0.0104194	0.0153226	0.0011209	1.19918	0.00324366
Gbp10	0.835826	0.874908	0.89225	0	0.00373218	0	0.866417	0.000346466
Gadd45g	1.96862	1.85552	1.8329	0.882353	0.853664	0.902122	1.0063	0.000663621
G530011O06Rik	1.33586	1.21372	1.33676	0.725404	0.827938	0.816087	0.505641	0.000809294
Fyb	2.23148	2.06143	2.10203	1.21038	1.28488	1.33594	0.854575	0.000313865
Fpr2	2.21002	1.9117	2.12791	0.0341061	0.309715	0.304344	1.86715	0.000125969
Fpr1	1.71811	1.40608	1.75198	0	0.183589	0.222876	1.4899	0.000830949
Fnip2	2.19296	2.07318	2.04346	1.32778	1.39816	1.45039	0.711091	0.000352636
Fgl2	2.42129	2.47491	2.56488	0.620226	0.54613	0.553952	1.91359	2.33e-05
Fgd2	1.27304	1.50799	1.4598	0.895555	0.855005	0.900601	0.529891	0.0149033
Fcgr4	2.71083	2.81956	2.78186	1.37092	1.56225	1.57653	1.26752	0.000540616
Fcgr1	2.68166	2.73633	2.75633	0.565222	0.896341	0.955754	1.919	0.00311288
Fbxw17	1.89353	1.86071	1.81836	1.07194	0.991908	0.991008	0.839251	2.41e-05
Fbxl5	1.80361	1.69911	1.81588	1.20855	1.14333	1.12693	0.613263	0.000359425
Fas	1.29533	1.15197	1.17697	0.553552	0.431865	0.533354	0.701832	0.000310078
Fanca	1.65624	1.82503	1.73884	0.91144	0.880165	0.938117	0.830131	0.0014643
Fam114a1	1.29359	1.23744	1.23364	0.670268	0.737153	0.799229	0.519342	0.00112031
Fabp7	1.31287	1.37405	1.3637	0.652029	0.672895	0.681104	0.681529	0.000104262
F830016B08Rik	1.67096	1.40919	1.64546	0.0218204	0.0421587	0.027748	1.54463	0.00277771
Etnk1	1.8049	1.5867	1.69064	1.13389	1.06774	1.04063	0.61333	0.00418976
Epsti1	2.10885	2.01733	2.04951	1.11831	1.10178	1.22564	0.909986	0.000100329
Eif2ak2	1.79543	1.5943	1.67816	0.977993	0.939847	0.900814	0.749745	0.00250867
Egln3	1.14346	0.856592	0.915008	0.147467	0.429103	0.366615	0.657292	0.00579696
E230013L22Rik	1.04144	1.04126	1.02532	0.301032	0.322383	0.43815	0.682152	0.00344753
Dusp28	1.26465	1.21132	1.22171	0.515138	0.55304	0.567197	0.687436	7.04e-06
Dtx3l	2.03742	1.86616	1.94832	0.865266	0.853049	0.797805	1.11193	0.000486805
Dnmt3l	1.06222	1.06167	1.1023	0.0180011	0.0381827	0.0839575	1.02868	5.73e-06
Dnase1l3	0.879293	0.748148	0.819228	0.0168889	0.0161996	0.0329813	0.793533	0.0019039
Dleu2	1.46279	1.32955	1.28879	0.740054	0.744665	0.866444	0.576656	0.001259
Dhx58	2.09453	2.11028	2.11061	0.895145	0.97242	1.09282	1.11834	0.00245604
Ddx60	2.0277	1.64047	1.78248	0.327851	0.234568	0.236975	1.55042	0.00325119
Ddx58	2.13696	1.96726	2.0393	0.798635	0.840328	0.838306	1.22208	0.000819684
Daxx	2.2773	2.15828	2.18143	1.0791	1.19614	1.21808	1.04123	6.22e-05
Cybb	2.66694	2.46564	2.59465	1.82492	1.57789	1.54313	0.927104	0.00176325
Cxcl9	2.8222	2.88515	2.87554	0.210125	0.222039	0.0538449	2.69896	9.18e-05
Cxcl16	2.34033	2.37418	2.36561	1.0175	0.862973	0.90478	1.43163	0.000641329
Cxcl11	1.87191	1.43272	1.70175	0.0121518	0	0	1.66474	0.00580721
Cxcl10	3.20948	2.78288	3.05919	0.653484	0.591692	0.0458903	2.58683	0.00079903
Ctsh	2.98423	2.99347	2.93959	1.83888	1.88448	1.88877	1.10172	1.17e-06
Ctsc	2.91704	2.86934	3.01139	1.33686	1.22365	1.33869	1.63286	9.2e-06
Cst7	1.84736	1.98281	1.99698	1.10953	1.16107	1.29482	0.753912	0.00055075
Cpd	1.7586	1.43641	1.62142	1.08609	0.995274	1.06768	0.555794	0.020058
Cp	1.24486	1.33008	1.2526	0.334675	0.242622	0.246269	1.00132	1.74e-05
Cnn3	1.49965	1.77822	1.70113	0.310158	0.489544	0.508214	1.22369	0.000441842
Cmpk2	3.06688	2.66008	2.83453	0.24947	0.316719	0.213233	2.59403	0.0011739
Clic5	2.09934	1.683	1.70255	0.0180836	0.00220375	0.0154464	1.81639	0.00548101
Clec4n	1.77989	1.69398	1.66488	0.49453	0.409926	0.171615	1.35422	0.00223671
Clec4e	2.05851	1.81152	1.92428	0.38111	0.326342	0.193826	1.63101	8.44e-05
Clec4d	2.84853	2.67593	2.73284	1.6506	1.70032	1.683	1.07446	0.0011303
Clec4a1	2.15378	2.028	2.12982	1.3834	1.3551	1.33923	0.744622	0.00112293
Chpt1	1.4126	1.28181	1.31794	0.777303	0.867866	0.833037	0.511379	0.000793465
Cfb	2.54482	2.54341	2.55428	0.219848	0.139783	0.208931	2.35798	8.64e-05
Cd86	2.04377	1.90151	1.86465	0.393684	0.323481	0.207513	1.62842	2.96e-05
Cd69	1.69526	1.44959	1.56118	0.092383	0.140366	0.0461341	1.47572	0.00073329
Cd40	2.21618	2.22229	2.22506	0.89235	0.951955	1.09663	1.24086	0.0023432
Cd38	1.30826	1.40121	1.57391	0.0354583	0.0384393	0.10529	1.36806	0.00169392
Cd300lf	1.8214	1.8027	1.81478	0.132405	0.177424	0.237166	1.63063	0.000232756
Cd274	3.0452	2.92577	2.95448	1.38424	1.38115	1.26225	1.63261	7.91e-06
Cd14	2.01954	1.86518	1.99244	1.16719	1.24548	1.33994	0.708185	0.000513679
Ccrl2	1.83315	1.61227	1.71989	0.469376	0.574141	0.547112	1.19156	0.000543328
Ccl8	1.6907	2.36502	2.30634	0.709002	1.17212	1.32091	1.05334	0.0214881
Ccl5	4.00683	3.848	3.93773	0.715915	0.426244	0.5681	3.36077	3.78e-05
Ccl12	2.11582	2.14453	2.30858	0.407495	0.981419	1.18396	1.33202	0.0233169
Ccdc88b	1.5335	1.48572	1.5091	0.974937	0.942102	1.01251	0.532926	7.13e-05
Ccdc71l	1.37145	1.38119	1.38591	0.958977	0.789911	0.77415	0.538506	0.0115332
Casp4	2.30597	2.12268	2.142	1.0451	1.03664	1.04084	1.14936	0.00251217
Casp1	2.61967	2.50565	2.49956	1.60322	1.68861	1.65666	0.892131	0.00013761
C3	2.80126	2.61971	2.83765	1.70852	1.15534	1.19448	1.40009	0.00873134
C1ra	0.721062	0.918283	0.889103	0.248104	0.259928	0.330969	0.563149	0.00521585
Bst2	3.20489	3.30287	3.26436	1.84984	2.13307	2.1679	1.2071	0.0042515
Bst1	2.33671	2.41337	2.41374	1.05728	1.07835	1.09877	1.30981	3.61e-05
Bnip3	2.13619	1.78663	1.91515	0.957234	1.12395	1.11521	0.880522	0.00446045
Birc3	1.89201	1.72443	1.79402	1.27867	1.1764	1.0656	0.629929	0.0016182
Bcl3	1.50837	1.48382	1.44645	0.79033	0.720158	0.705454	0.740899	5.23e-05
BC147527	1.39161	1.05142	1.28402	0.230445	0.180274	0.116268	1.06669	0.00485116
BC051226	1.23624	1.35281	1.23932	0.652658	0.614313	0.722796	0.612868	0.000304538
Batf2	2.03008	2.035	2.06471	0.536671	0.624305	0.60134	1.45583	4.61e-05
Batf	1.28286	1.38575	1.28163	0.598826	0.712486	0.76736	0.623857	0.00087836
Bambi-ps1	1.58537	1.50745	1.57491	0.477207	0.562873	0.619441	1.00274	0.000143512
AW112010	3.37043	3.4139	3.39014	0.827159	0.774525	0.817623	2.58505	5.69e-08
AW011738	0.737182	0.628968	0.625318	0.0396874	0.0561415	0.0382848	0.619118	0.00290175
Atp8a1	1.24859	1.40555	1.3777	0.80336	0.790832	0.763784	0.557953	0.00523876
Ass1	1.42808	1.33607	1.48002	0.530996	0.334669	0.326035	1.01749	0.000556744
Arrdc3	1.77122	1.59574	1.60521	1.02838	0.953473	1.00165	0.662888	0.00319811
Arl5c	1.23603	1.15622	1.2019	0.413343	0.401345	0.388698	0.79692	0.000323097
Arid5a	1.48313	1.5999	1.4933	0.495254	0.476685	0.493639	1.03692	0.001016
Arhgef3	1.37214	1.33354	1.38914	0.639848	0.641341	0.744093	0.689844	0.000487008
Arel1	1.66362	1.58478	1.65758	0.984575	1.01605	1.06454	0.613605	6.11e-05
Apol9b	0.861579	0.673763	0.738891	0.00123456	0.0179268	0	0.751691	0.00493591
Apobec3	2.06372	2.10795	2.12794	1.31561	1.28889	1.32972	0.788464	1.9e-05
Akt3	1.59144	1.38181	1.43035	1.11552	0.865186	0.864553	0.519447	0.00926674
Aif1	2.29348	2.48117	2.55141	0.933494	0.843833	0.934758	1.53799	0.000777973
Agtrap	1.57976	1.59569	1.5647	1.07133	1.00968	1.0212	0.545979	0.000175891
Adar	1.96732	1.90928	1.91194	1.0713	1.11648	1.12525	0.825167	6.04e-06
Adap1	1.58344	1.61693	1.61866	1.05822	1.04381	1.01664	0.566785	4.7e-06
Acsl1	2.31865	2.11994	2.27268	1.0704	1.05984	1.08196	1.16636	0.00240637
Abcc3	1.47404	1.53323	1.53818	0.937801	0.970068	1.05665	0.526977	0.000720867
A530064D06Rik	1.78038	1.70084	1.7861	0.559265	0.624902	0.620969	1.15406	8.83e-06
A530040E14Rik	1.00643	1.03788	1.06567	0.110827	0.0769174	0.096067	0.942056	1.17e-05
9930111J21Rik2	0.95265	0.703231	0.760006	0.297883	0.159553	0.16211	0.59878	0.00483538
4930430E12Rik	2.04307	2.08064	2.05466	1.08374	1.31372	1.41164	0.789758	0.013901
1600014C10Rik	2.30293	2.17914	2.22344	0.754377	0.777718	0.807613	1.45527	9.86e-05
